# NanoCortex: A Unified Agentic System for Nanopore Sequencing Analysis

**DOI:** 10.64898/2026.05.19.726254

**Authors:** Qini Xia, Ziyuan Wang, Mina Shokoufandeh, Sara H. Rouhanifard, Meni Wanunu

**Affiliations:** Department of Bioengineering, Northeastern University, Boston, MA, USA; Department of Pharmacy Practice and Science, University of Arizona, Tucson, AZ, USA; Department of Physics, Northeastern University, Boston, MA, USA

## Abstract

Nanopore sequencing has enabled various layers of information about DNA and RNA sequence isoforms and chemical modifications. Yet, the archipelago of disjoint nanopore analysis tools makes navigating among these a significant challenge for the nanopore user. We present NanoCortex, a unified autonomous agentic framework designed to bridge this shortcoming by providing end-to-end data processing which ranges from raw signal basecalling to biological interpretation. Built upon Gemini API services that incur usage-based API costs and orchestrated through the Gemini Agent Development Kit (ADK), the system utilizes a multi-agent architecture to autonomously perform task parsing, code generation, iterative code-level self-correction of code, and scientific interpretation. Following code generation, the code can be used offline. Benchmarking reveals that NanoCortex achieves significantly higher usability across complex analytical tasks compared to general-purpose large language models. The framework seamlessly integrates experimental data with meta-analysis of publicly available, biological databases to facilitate the extraction of biologically meaningful insights from sequencing data without cumbersome computational steps.
