## Supplementary material for "NanoCortex: A Unified Agentic System for Nanopore Sequencing Analysis": Associated files for SI: Supplementary_Data_1.xlsx

### Sheet: Sheet1
Category	Sub-task / Competency	GPT-5.4 (A)	Gemini 3 Pro (B)	NanoCortex (C)	Failure Analysis (Scientific Gap)
I. Environment Autonomy	1.1 Local file system & binary I/O	0.2	0.2	0.9	A/B: Cloud I/O boundary; constrained by sandbox. C: Native FS access.
	1.2 Cross-platform conda env orchestration	0.1	0.1	0.85	A/B: Drafting only; lacks execution. C: Autonomous closed-loop repair.
II. Expert Model Intelligence	2.1 RNA foundation model (FM) invocation	0.5	0.5	0.9	A/B: Syntactic success; execution gap. C: Pre-packaged expert weights.
	2.2 Latent space navigation for mods	0.5	0.5	0.8	A/B: Theoretical only. C: Iterative workflow with stochastic risk.
	2.3 Structure-aware sequence refinement	0.5	0.5	0.8	A/B: Logical reasoning success. C: End-to-end execution success.
III. Agentic Correction	3.1 Iterative self-correction (loop-back)	0.6	0.6	0.9	A/B: Static tool-calling. C: Native "Capture-Modify-Rerun" loop.
	3.2 Traceback-driven syntax/logic repair	0.7	0.65	0.9	A/B: Manual log dependency. C: Automatic execution-driven recovery.
	3.3 Automated biological sanity checking	0.5	0.5	0.85	A/B: Suggestive logic. C: Encoded/executable QC gatekeeping.
IV. Data Orchestration	4.1 Multi-tool format alignment	0.5	0.5	0.85	A/B: Command-level logic only. C: Locally verified data conversion.
	4.2 Large-scale stream parsing & QC	0.4	0.4	0.8	A/B: Memory/Sandbox constraints. C: Executable but hardware-limited.
	4.3 Automated database sync	0.6	0.7	0.75	A: Web search; B: Grounding excellence; C: Integrated Local-to-NCBI sync.
V. Scientific Reasoning	5.1 Motif discovery (DRACH/RRACH)	0.8	0.8	0.85	All: High reasoning proficiency. C adds empirical validation.
	5.2 Mechanistic discovery (KO studies)	0.75	0.75	0.8	Reasoning-heavy for all; C adds value via iterative hypothesis testing.
	5.3 Differential modification profiling	0.75	0.75	0.85	A/B: Analytic design. C: Physical pipeline execution.
VI. Multi-modal Integration	6.1 Publication-grade visualization	0.7	0.65	0.8	A: Strong code; B: Chart extraction limits; C: Local rendering.
	6.2 Evidence-based interpretation (RAG)	0.8	0.85	0.85	A/B: Peak semantic retrieval. C: Integrated Lab-data-to-Literature RAG.
	6.3 End-to-end scientific report synthesis	0.7	0.7	0.8	A/B: Strong writing; C: Grounded in real-time executed results.
Summary	FCI (Aggregated Mean Score)	0.56	0.56	0.83	Normalized Systemic Completion Index
