## Supplementary material for "NanoCortex: A Unified Agentic System for Nanopore Sequencing Analysis": Associated files for SI: Supplementary_Data_2.xlsx

### Sheet: Gemini 3 pro
Category	Task / Example	Source(s)	Run1	Run2	Run3	Run4	Run5	Run6	Run7	Run8	Run9	Run10	Run11	Run12	Run13	Run14	Run15	Run16	Run17	Run18	Run19	Run20
1. Simple	Gene Function Search	Google Search	4.5	4.62	4.38	4.26	4.62	4.62	4.38	9.12	10.98	4.44	4.62	4.68	4.32	4.44	4.14	5.28	5.58	4.26	5.52	5.04
	Gene Information Search	Literature	4.44	4.62	5.4	5.88	4.8	7.2	11.58	11.94	5.22	4.8	6.66	5.04	7.98	5.94	4.62	5.88	10.32	5.64	5.88	5.4
	Sequence BLAST	NCBI BLAST	21.84	14.88	22.86	56.46	50.34	28.86	23.4	34.26	44.94	34.74	34.2	45.48	55.74	28.92	34.2	38.94	19.98	53.58	22.74	21.96
2. Complex	Disease Gene Expression and Interperation	GTEx + PubMed	84.6	93	73.2	82.8	101.4	86.4	69	90.6	79.8	96	76.8	88.2	94.8	83.4	85.2	75.6	98.4	78.6	90	85.8
	RNA Secondary Structure	Code Generation + RNA-FM	132.3	80.46	100.68	115.32	186.18	95.34	140.04	96.6	77.4	102.06	90.48	251.7	86.82	163.26	83.94	75.96	84.18	117.54	125.28	89.52
	Differential Modification Ratio	Modkit + Code Generation	76.62	60.48	74.4	113.28	60.54	60.18	63.66	65.4	59.58	60	60.06	60.54	60.06	61.98	65.4	63.12	64.02	61.68	61.98	66.06
3. Interactive	Pathological Analysis	de novo Assembly + GTEx + PubMed	72.3	60.54	78.12	76.68	78	74.94	74.58	72.36	78.18	72.9	73.14	74.28	72.9	76.68	80.34	73.92	74.4	73.98	73.5	72.72
	Knockout Mechanistic Discovery	Multiple Functions (3+)	475.68	604.92	1105.2	532.92	1009.8	785.88	900.12	1126.44	596.28	629.52	737.1	889.2	946.74	665.34	635.04	522.6	1025.64	473.52	619.2	890.52
	Gene Fusion Analysis	Multiple Functions (5+)	226.8	239.46	181.26	231	199.32	224.46	201.54	200.46	205.2	200.64	206.88	215.82	199.92	197.88	203.76	203.22	199.44	200.4	220.32	208.62

### Sheet: Gemini 2.5 Flash
Category	Task / Example	Source(s)	Run1	Run2	Run3	Run4	Run5	Run6	Run7	Run8	Run9	Run10	Run11	Run12	Run13	Run14	Run15	Run16	Run17	Run18	Run19	Run20
1. Simple	Gene Function Search	Google Search	4.3	4.98	3.2	3.01	4.88	3.37	3.86	4.35	4.16	3.67	4.18	4.69	4.2	4.37	4.38	4.39	3.46	4.42	4.43	4.36
	Gene Information Search	Literature	3.07	3.37	3.2	3.01	2.92	4.37	3.86	3.32	4.79	3.26	4.73	6.2	3.67	2.85	4.32	3.93	3.54	3.45	4.76	3.97
	Sequence BLAST	NCBI BLAST	44.53	39.43	42.15	58.17	57.91	47.65	59.39	40.13	39.87	49.61	39.95	38.09	55.83	55.57	50.31	45.12	47.78	45.53	54.21	54.09
2. Complex	Disease Gene Expression and Interperation	GTEx + PubMed	76.92	68.92	72.09	74.31	76.53	72.75	80.92	68.97	72.75	78.97	65.19	71.41	77.63	76.19	74.75	73.31	73.87	70.43	68.99	68.19
	RNA Secondary Structure	Code Generation + RNA-FM	126.83	156.93	107.82	109.76	111.7	113.64	107.45	109.32	116.46	115.4	114.34	113.28	102.22	104.92	107.62	110.32	113.02	115.72	118.42	121.12
	Differential Modification Ratio	Modkit + Code Generation	71.24	72.89	72.29	72.44	77.84	79.49	72.14	77.84	72.44	91.59	72.74	84.29	73.04	73.19	73.34	76.99	80.64	72.89	72.59	72.74
3. Interactive	Pathological Analysis	de novo Assembly + GTEx + PubMed	60.33	60.12	59.91	59.07	57.39	59.91	59.7	58.86	58.65	67.89	59.28	59.37	59.7	60.33	62.22	54.95	59.28	58.65	50.59	54.45
	Knockout Mechanistic Discovery	Multiple Functions (3+)	436.82	431.97	402.87	388.3	417.42	407.72	414.81	409.12	414.11	427.12	388.32	400.21	392.12	422.27	349.52	412.01	412.71	413.41	409.12	388.32
	Gene Fusion Analysis	Multiple Functions (5+)	154.92	152.7	150.48	158.93	146.04	153.15	148.26	141.6	138.48	137.16	133.15	143.37	143.82	141.6	139.38	129.96	135.36	147.42	143.4	131.08

### Sheet: Gemini 2.5 pro
Category	Task / Example	Source(s)	Run1	Run2	Run3	Run4	Run5	Run6	Run7	Run8	Run9	Run10	Run11	Run12	Run13	Run14	Run15	Run16	Run17	Run18	Run19	Run20
1. Simple	Gene Function Search	Google Search	3.93	4.92	3.95	3.06	4.88	4.62	4.36	4.1	3.84	3.58	3.32	3.84	3.58	4.32	3.84	3.58	3.59	3.84	3.58	3.62
	Gene Information Search	Literature	4.93	3.95	3.81	3.99	4.37	3.06	4.09	3.98	4.21	3.67	4.65	4.23	4.68	3.13	3.25	4.79	4.65	3.51	4.36	4.23
	Sequence BLAST	NCBI BLAST	47.53	48.9	38.93	39.88	41.43	40.21	46.31	38.99	42.65	45.09	47.53	38.53	39.19	43.87	40.87	48.38	47.39	48.55	49.21	40.87
2. Complex	Disease Gene Expression and Interperation	GTEx + PubMed	56.91	55.43	37.89	45.92	50.04	49.51	48.03	54.22	59.67	46.9	39.48	32.76	46.55	45.07	56.93	59.64	52.92	46.2	43.9	48.91
	RNA Secondary Structure	Code Generation + RNA-FM	148.31	140.22	146.72	133.11	150.28	134.28	145.03	144.16	139.35	165.11	140.82	148.31	152.67	136.52	154.39	144.14	152.09	138.6	137.79	153.46
	Differential Modification Ratio	Modkit + Code Generation	48.16	84.53	61.84	35.91	71.39	58.22	26.47	80.08	53.72	65.98	42.06	77.29	55.38	92.14	63.67	44.58	51.89	68.25	40.16	59.45
3. Interactive	Pathological Analysis	de novo Assembly + GTEx + PubMed	43.65	78.2	56.65	31.01	64.72	53.21	72.05	74	48.93	60.58	37.86	71.32	50.51	85.43	58.38	40.25	47.19	62.74	36.05	54.38
	Knockout Mechanistic Discovery	Multiple Functions (3+)	321.45	354.12	335.84	312.06	339.75	328.61	301.94	347.5	323.21	336.08	315.77	344.22	326.15	359.84	331.4	318.52	324.9	338.16	310.25	329.11
	Gene Fusion Analysis	Multiple Functions (5+)	106.78	97.55	104.94	89.39	109.03	90.72	103.04	102.04	96.54	125.97	98.22	106.78	111.77	93.28	113.74	102.02	111.1	95.69	94.76	112.68
